# A vaccine for global eradication of TB - A novel conceptual framework and design of a potent peptide-based vaccine with universal coverage through advanced computational vaccinology

**DOI:** 10.64898/2026.05.03.722563

**Authors:** Pooja Pawar, Sandhya Samarasinghe

## Abstract

Tuberculosis (TB) remains a formidable global health challenge, exacerbated by the emergence of drug-resistant *Mycobacterium tuberculosis* strains that threaten to render existing drug therapies and vaccine ineffective. Despite the availability of the Bacillus Calmette-Guérin (BCG) vaccine, its limited efficacy—primarily in infants and young children—falls short of reducing TB prevalence or offering adequate protection to adults. Therefore, developing a new TB vaccine with enhanced efficacy and the capability to generate a robust reservoir of memory cells is essential. Addressing the challenge of drug-resistant tuberculosis requires a deep understanding of bacterial evolution and developing robust countermeasures. This study aims to design a next-generation TB vaccine that provides broad-spectrum protection against various *Mycobacterium tuberculosis* strains, including drug-resistant ones. By conducting an in-depth investigation into pathogen-human interactions, the research proposes a holistic framework that leverages computational vaccinology to tackle challenges posed by pathogen polymorphism and overcome the limitations of conventional vaccines. By targeting conserved proteins across diverse TB strains and enhancing both humoral and cell-mediated immunity, this study proposes a new strategy for an epitope-based vaccine that provides long-lasting, universal coverage. An extensive proteomic, reverse vaccinology and immunoinformatics analysis of 159 TB strains yielded 27 highly conserved, immunogenic, non-toxic, and non-allergenic epitopes. These epitopes, consisting of 14-cytotoxic T-lymphocytes (CTL), 5-helper T-lymphocytes (HTL), and 8-B-cell epitopes, were used to construct a three-dimensional, multi-epitope TB vaccine designed based on a new concept introduced in this research for maximising vaccine efficacy. Molecular docking and immune simulation studies demonstrated a significant affinity between the vaccine constructs and toll-like receptors, indicating a strong potential for effective immune system engagement. The crucial features of the epitope-based TB vaccine constructed in this research include sequence conservancy, robust antigenicity, exclusion of self-peptides and potential for diverse allelic interactions. The proposed epitope-based vaccine is poised to be highly effective, safe, and capable of providing universal coverage, potentially paving the way for global TB eradication. Validation in laboratory and clinical settings will be essential to confirm its efficacy and real-world applicability.
