## Supplementary material for "A vaccine for global eradication of TB - A novel conceptual framework and design of a potent peptide-based vaccine with universal coverage through advanced computational vaccinology": Supplementary Table S1.xlsx

### Sheet: Sheet1
159 strains of Mycobacterium tuberculosis
Strain	Strain Name	Taxon ID	Accession	Assembly
Strain1	Mycobacterium tuberculosis H37Rv complete genome	83332	AL123456.3	GCA_000195955.2
Strain2	Mycobacterium tuberculosis CDC1551	83331	AE000516.2	GCA_000008585.1
Strain3	Mycobacterium tuberculosis F11	336982	CP000717.1	GCA_000016925.1
Strain4	Mycobacterium tuberculosis KZN 1435	478434	CP001658.1	GCA_000023625.1
Strain5	Mycobacterium tuberculosis str. Haarlem	395095	CP001664.1	GCA_000153685.2
Strain6	Mycobacterium tuberculosis KZN 4207	478433	CP001662.1	GCA_000154585.2
Strain7	Mycobacterium tuberculosis KZN 605	478435	CP001976.1	GCA_000154605.2
Strain8	Mycobacterium tuberculosis W-148	659019	CP012090.1	GCA_000193185.2
Strain9	Mycobacterium tuberculosis CTRI-2	707235	CP002992.1	GCA_000224435.1
Strain10	Mycobacterium tuberculosis CCDC5180	443150	CP001642.1	GCA_000270365.1
Strain11	Mycobacterium tuberculosis H37Rv	83332	CP003248.2	GCA_000277735.2
Strain12	Mycobacterium tuberculosis 7199-99	1138877	HE663067.1	GCA_000331445.1
Strain13	Mycobacterium tuberculosis str. Erdman = ATCC 35801 DNA	652616	AP012340.1	GCA_000350205.1
Strain14	Mycobacterium tuberculosis str. Beijing/NITR203	1306400	CP005082.1	GCA_000364825.1
Strain15	Mycobacterium tuberculosis EAI5/NITR206	1310115	CP005387.1	GCA_000389945.1
Strain16	Mycobacterium tuberculosis CCDC5079	443149	CP002884.1	GCA_000400615.1
Strain17	Mycobacterium tuberculosis EAI5	1306414	CP006578.1	GCA_000422125.1
Strain18	Mycobacterium tuberculosis HKBS1	1010834	CP002871.1	GCA_000572125.1
Strain19	Mycobacterium tuberculosis BT2	1010835	CP002882.1	GCA_000572155.1
Strain20	Mycobacterium tuberculosis BT1	1010836	CP002883.1	GCA_000572175.1
Strain21	Mycobacterium tuberculosis CCDC5180	443150	CP002885.1	GCA_000572195.1
Strain22	Mycobacterium tuberculosis K	1249615	CP007803.1	GCA_000698475.1
Strain23	Mycobacterium tuberculosis Korean Strain KIT87190	1773	CP007809.1	GCA_000706665.1
Strain24	Mycobacterium tuberculosis ZMC13-264	1773	CP009100.1	GCA_000738445.1
Strain25	Mycobacterium tuberculosis ZMC13-88	1773	CP009101.1	GCA_000738475.1
Strain26	Mycobacterium tuberculosis 96075	1773	CP009426.1	GCA_000756525.1
Strain27	Mycobacterium tuberculosis strain 96121	1773	CP009427.1	GCA_000756545.1
Strain28	Mycobacterium tuberculosis 49-02	1427516	HG813240.1	GCA_000786505.1
Strain29	Mycobacterium tuberculosis H37RvSiena	1437856	CP007027.1	GCA_000827085.1
Strain30	Mycobacterium tuberculosis str. Kurono DNA	1445606	AP014573.1	GCA_000828995.1
Strain31	Mycobacterium tuberculosis H37Rv, TMC 102	83332	CP009480.1	GCA_000831245.1
Strain32	Mycobacterium tuberculosis strain SCAID 187.0	1773	CP012506.2	GCA_001275565.2
Strain33	Mycobacterium tuberculosis strain F28	1773	CP010330.1	GCA_001544705.1
Strain34	Mycobacterium tuberculosis strain 22115	1773	CP010337.1	GCA_001544955.1
Strain35	Mycobacterium tuberculosis strain 22103	1773	CP010339.1	GCA_001545015.1
Strain36	Mycobacterium tuberculosis strain SCAID 320.0	1773	CP016794.1	GCA_001702435.1
Strain37	Mycobacterium tuberculosis strain SCAID 252.0	1773	CP016888.1	GCA_001708265.1
Strain38	Mycobacterium tuberculosis strain Beijing	1773	CP011510.1	GCA_001750865.1
Strain39	Mycobacterium tuberculosis strain 1458	1773	CP013475.1	GCA_001855255.1
Strain40	Mycobacterium tuberculosis strain TB282	1773	CP017920.1	GCA_001870145.1
Strain41	Mycobacterium tuberculosis strain I0004241-1	1773	CP018303.1	GCA_001895765.1
Strain42	Mycobacterium tuberculosis strain M0018684-2	1773	CP018305.1	GCA_001895785.1
Strain43	Mycobacterium tuberculosis strain I0004000-1	1773	CP018302.1	GCA_001895805.1
Strain44	Mycobacterium tuberculosis strain I0002801-4	1773	CP018301.1	GCA_001895825.1
Strain45	Mycobacterium tuberculosis strain I0002353-6	1773	CP018300.1	GCA_001895845.1
Strain46	Mycobacterium tuberculosis strain M0002959-6	1773	CP018304.1	GCA_001895865.1
Strain47	Mycobacterium tuberculosis strain DK9897	1773	CP018778.1	GCA_001922485.1
Strain48	Mycobacterium tuberculosis strain MTB1	1773	CP020381.2	GCA_002072775.2
Strain49	Mycobacterium tuberculosis strain Beijing-like/35049	1773	CP017593.1	GCA_002116755.1
Strain50	Mycobacterium tuberculosis strain Beijing-like/36918	1773	CP017594.1	GCA_002116775.1
Strain51	Mycobacterium tuberculosis strain Beijing-like/38774	1773	CP017595.1	GCA_002116795.1
Strain52	Mycobacterium tuberculosis strain Beijing/391	1773	CP017596.1	GCA_002116815.1
Strain53	Mycobacterium tuberculosis strain Beijing-like/50148	1773	CP017597.1	GCA_002116835.1
Strain54	Mycobacterium tuberculosis strain Beijing-like/1104	1773	CP017598.1	GCA_002116855.1
Strain55	Mycobacterium tuberculosis strain MTB2	1773	CP022014.1	GCA_002208235.1
Strain56	Mycobacterium tuberculosis DNA, complete genome, strain: NCGM946K2	1773	AP017901.1	GCA_002356015.1
Strain57	Mycobacterium tuberculosis DNA, complete genome, strain: HN-024	1773	AP018033.1	GCA_002356255.1
Strain58	Mycobacterium tuberculosis DNA, complete genome, strain: HN-205	1773	AP018034.1	GCA_002357935.1
Strain59	Mycobacterium tuberculosis DNA, complete genome, strain: HN-321	1773	AP018035.1	GCA_002357955.1
Strain60	Mycobacterium tuberculosis DNA, complete genome, strain: HN-506	1773	AP018036.1	GCA_002357975.1
Strain61	Mycobacterium tuberculosis strain CSV4519	1773	CP023573.1	GCA_002446875.1
Strain62	Mycobacterium tuberculosis strain CSV4644	1773	CP023574.1	GCA_002446895.1
Strain63	Mycobacterium tuberculosis strain CSV5769 chromosome	1773	CP023575.1	GCA_002446915.1
Strain64	Mycobacterium tuberculosis strain CSV10399 chromosome	1773	CP023576.1	GCA_002446935.1
Strain65	Mycobacterium tuberculosis strain CSV11678	1773	CP023577.1	GCA_002446955.1
Strain66	Mycobacterium tuberculosis strain LE486 chromosome	1773	CP023578.1	GCA_002446975.1
Strain67	Mycobacterium tuberculosis strain LE492	1773	CP023579.1	GCA_002446995.1
Strain68	Mycobacterium tuberculosis strain LN180	1773	CP023580.1	GCA_002447015.1
Strain69	Mycobacterium tuberculosis strain LN2358	1773	CP023581.1	GCA_002447035.1
Strain70	Mycobacterium tuberculosis strain LN3756	1773	CP023582.1	GCA_002447055.1
Strain71	Mycobacterium tuberculosis strain MDRDM260	1773	CP023583.1	GCA_002447075.1
Strain72	Mycobacterium tuberculosis strain MDRDM627	1773	CP023584.1	GCA_002447095.1
Strain73	Mycobacterium tuberculosis strain MDRDM1098	1773	CP023585.1	GCA_002447115.1
Strain74	Mycobacterium tuberculosis strain MDRMA2491	1773	CP023586.1	GCA_002447135.1
Strain75	Mycobacterium tuberculosis strain ME1473	1773	CP023587.1	GCA_002447155.1
Strain76	Mycobacterium tuberculosis strain TBDM425	1773	CP023588.1	GCA_002447175.1
Strain77	Mycobacterium tuberculosis strain TBV5000	1773	CP023589.1	GCA_002447195.1
Strain78	Mycobacterium tuberculosis strain TBV5362	1773	CP023590.1	GCA_002447215.1
Strain79	Mycobacterium tuberculosis strain TBV5365	1773	CP023591.1	GCA_002447235.1
Strain80	Mycobacterium tuberculosis strain SLM036	1773	CP023592.1	GCA_002447255.1
Strain81	Mycobacterium tuberculosis strain SLM040	1773	CP023593.1	GCA_002447275.1
Strain82	Mycobacterium tuberculosis strain SLM056	1773	CP023594.1	GCA_002447295.1
Strain83	Mycobacterium tuberculosis strain SLM060	1773	CP023595.1	GCA_002447315.1
Strain84	Mycobacterium tuberculosis strain SLM063	1773	CP023596.1	GCA_002447335.1
Strain85	Mycobacterium tuberculosis strain SLM088	1773	CP023597.1	GCA_002447355.1
Strain86	Mycobacterium tuberculosis strain SLM100	1773	CP023598.1	GCA_002447375.1
Strain87	Mycobacterium tuberculosis strain CSV383	1773	CP023599.1	GCA_002447395.1
Strain88	Mycobacterium tuberculosis strain CSV3611	1773	CP023600.1	GCA_002447415.1
Strain89	Mycobacterium tuberculosis strain CSV9577	1773	CP023601.1	GCA_002447435.1
Strain90	Mycobacterium tuberculosis strain LE13	1773	CP023602.1	GCA_002447455.1
Strain91	Mycobacterium tuberculosis strain LE63	1773	CP023603.1	GCA_002447475.1
Strain92	Mycobacterium tuberculosis strain LE76	1773	CP023604.1	GCA_002447495.1
Strain93	Mycobacterium tuberculosis strain LE79	1773	CP023605.1	GCA_002447515.1
Strain94	Mycobacterium tuberculosis strain LE103	1773	CP023606.1	GCA_002447535.1
Strain95	Mycobacterium tuberculosis strain LE371	1773	CP023607.1	GCA_002447555.1
Strain96	Mycobacterium tuberculosis strain LE410	1773	CP023608.1	GCA_002447575.1
Strain97	Mycobacterium tuberculosis strain LN55	1773	CP023609.1	GCA_002447595.1
Strain98	Mycobacterium tuberculosis strain LN317	1773	CP023610.1	GCA_002447615.1
Strain99	Mycobacterium tuberculosis strain LN763	1773	CP023611.1	GCA_002447635.1
Strain100	Mycobacterium tuberculosis strain LN2978	1773	CP023612.1	GCA_002447655.1
Strain101	Mycobacterium tuberculosis strain LN3584	1773	CP023613.1	GCA_002447675.1
Strain102	Mycobacterium tuberculosis strain LN3588	1773	CP023614.1	GCA_002447695.1
Strain103	Mycobacterium tuberculosis strain LN3589	1773	CP023615.1	GCA_002447715.1
Strain104	Mycobacterium tuberculosis strain LN3668	1773	CP023616.1	GCA_002447735.1
Strain105	Mycobacterium tuberculosis strain LN3672	1773	CP023617.1	GCA_002447755.1
Strain106	Mycobacterium tuberculosis strain LN3695	1773	CP023618.1	GCA_002447775.1
Strain107	Mycobacterium tuberculosis strain LN1100	1773	CP023619.1	GCA_002447795.1
Strain108	Mycobacterium tuberculosis strain LN1856	1773	CP023620.1	GCA_002447815.1
Strain109	Mycobacterium tuberculosis strain LN2900	1773	CP023621.1	GCA_002447835.1
Strain110	Mycobacterium tuberculosis strain MDRDM827	1773	CP023622.1	GCA_002447855.1
Strain111	Mycobacterium tuberculosis strain MDRMA203	1773	CP023623.1	GCA_002447875.1
Strain112	Mycobacterium tuberculosis strain MDRMA701	1773	CP023624.1	GCA_002447895.1
Strain113	Mycobacterium tuberculosis strain MDRMA863	1773	CP023625.1	GCA_002447915.1
Strain114	Mycobacterium tuberculosis strain MDRMA1565	1773	CP023626.1	GCA_002447935.1
Strain115	Mycobacterium tuberculosis strain MDRMA2019	1773	CP023627.1	GCA_002447955.1
Strain116	Mycobacterium tuberculosis strain MDRMA2082	1773	CP023628.1	GCA_002447975.1
Strain117	Mycobacterium tuberculosis strain MDRMA2260	1773	CP023629.1	GCA_002447995.1
Strain118	Mycobacterium tuberculosis strain MDRMA2441	1773	CP023630.1	GCA_002448015.1
Strain119	Mycobacterium tuberculosis strain TBDM1506	1773	CP023631.1	GCA_002448035.1
Strain120	Mycobacterium tuberculosis strain TBDM2189	1773	CP023632.1	GCA_002448055.1
Strain121	Mycobacterium tuberculosis strain TBDM2444	1773	CP023633.1	GCA_002448075.1
Strain122	Mycobacterium tuberculosis strain TBDM2487	1773	CP023634.1	GCA_002448095.1
Strain123	Mycobacterium tuberculosis strain TBDM2489	1773	CP023635.1	GCA_002448115.1
Strain124	Mycobacterium tuberculosis strain TBDM2699	1773	CP023636.1	GCA_002448135.1
Strain125	Mycobacterium tuberculosis strain TBDM2717	1773	CP023637.1	GCA_002448155.1
Strain126	Mycobacterium tuberculosis strain TBV4766	1773	CP023638.1	GCA_002448175.1
Strain127	Mycobacterium tuberculosis strain TBV4768	1773	CP023639.1	GCA_002448195.1
Strain128	Mycobacterium tuberculosis strain TBV4952	1773	CP023640.1	GCA_002448215.1
Strain129	Mycobacterium tuberculosis strain GG-111-10	1773	CP025593.1	GCA_002886145.1
Strain130	Mycobacterium tuberculosis strain GG-5-10	1773	CP025594.1	GCA_002886165.1
Strain131	Mycobacterium tuberculosis strain GG-20-11	1773	CP025595.1	GCA_002886195.1
Strain132	Mycobacterium tuberculosis strain GG-90-10	1773	CP025601.1	GCA_002886335.1
Strain133	Mycobacterium tuberculosis strain GG-129-11	1773	CP025604.1	GCA_002886405.1
Strain134	Mycobacterium tuberculosis strain GG-134-11	1773	CP025605.1	GCA_002886505.1
Strain135	Mycobacterium tuberculosis strain GG-229-10	1773	CP025608.1	GCA_002886585.1
Strain136	Mycobacterium tuberculosis strain GG-37-11	1773	CP025598.1	GCA_002886685.1
Strain137	Mycobacterium tuberculosis strain GG-121-10	1773	CP025603.1	GCA_002886775.1
Strain138	Mycobacterium tuberculosis strain GG-186-10	1773	CP025607.1	GCA_002886865.1
Strain139	Mycobacterium tuberculosis strain GG-27-11	1773	CP025596.1	GCA_002886945.1
Strain140	Mycobacterium tuberculosis strain GG-36-11	1773	CP025597.1	GCA_002887065.1
Strain141	Mycobacterium tuberculosis strain GG-45-11	1773	CP025599.1	GCA_002887145.1
Strain142	Mycobacterium tuberculosis strain GG-109-10	1773	CP025602.1	GCA_002887255.1
Strain143	Mycobacterium tuberculosis strain GG-137-10	1773	CP025606.1	GCA_002887335.1
Strain144	Mycobacterium tuberculosis CCDC5079	443149	CP001641.1	GCA_000270345.1
Strain145	Mycobacterium tuberculosis RGTB327	1091500	CP003233.1	GCA_000277085.1
Strain146	Mycobacterium tuberculosis RGTB423	1091501	CP003234.1	GCA_000277105.1
Strain147	Mycobacterium tuberculosis str. Haarlem/NITR202	1304279	CP004886.1	GCA_000389905.1
Strain148	Mycobacterium tuberculosis CAS/NITR204	1310114	CP005386.1	GCA_000389925.1
Strain149	Mycobacterium tuberculosis strain Beijing-like	1773	CP010873.1	GCA_000954155.1
Strain150	Mycobacterium tuberculosis strain F1	1773	CP010329.1	GCA_001544675.1
Strain151	Mycobacterium tuberculosis strain 2242	1773	CP010335.1	GCA_001544895.1
Strain152	Mycobacterium tuberculosis strain 2279	1773	CP010336.1	GCA_001544935.1
Strain153	Mycobacterium tuberculosis strain 37004	1773	CP010338.1	GCA_001544985.1
Strain154	Mycobacterium tuberculosis strain 26105	1773	CP010340.1	GCA_001545055.1
Strain155	Mycobacterium tuberculosis strain Beijing2014PNGD	1773	CP022704.1	GCA_002895185.1
Strain156	Mycobacterium tuberculosis UT205	1097669	HE608151.1	GCA_000304555.1
Strain157	Mycobacterium tuberculosis 18b	1452723	CP007299.1	GCA_000835125.1
Strain158	Mycobacterium tuberculosis strain PR08	1773	CP010895.1	GCA_000934585.1
strain159	Mycobacterium tuberculosis strain PR10	1773	CP010968.1	GCA_001584745.1
