## Supplementary material for "A vaccine for global eradication of TB - A novel conceptual framework and design of a potent peptide-based vaccine with universal coverage through advanced computational vaccinology": Supplementary table S4.xlsx

### Sheet: Sheet1
Immunoinformatics analysis for prediction of B-cell epitopes
S.No	Protein accession number	B-cell epitopes predicted	B-cell epitopes selected	Antigenicity & toxicity prediction	Hydrophilicity prediction	Non-Allergenicity analysis
1	YP_177694.1	12	4	1	-	-
2	NP_214801.1	10	1	1	-	-
3	NP_214965.1	11	1	1	1	1
4	YP_177727.1	15	8	2	2	2
5	YP_177778.1	11	4	1	-	-
6	NP_215768.1	9	4	1	1	1
7	YP_177817.1	6	1	-	-	-
8	YP_177828.1	10	5	1	-	-
9	NP_216402.1	12	3	2	-	-
10	NP_216442.1	20	2	1	-	-
11	NP_216489.1	10	1	1	1	1
12	NP_216892.1	13	2	1	-	-
13	NP_217034.1	16	5	3	-	-
14	NP_217389.1	11	2	3	1	1
15	YP_177998.1	9	3	1	-	-
16	YP_178017.1	5	4	4	-	-
17	NP_218321.1	14	3	2	-	-
18	YP_178022.1	11	2	2	-	-
19	NP_215700.1	15	4	2	-	-
20	NP_216407.1	17	3	1	1	1
21	NP_216422.1	10	3	2	2	1
22	NP_217023.1	6	2	3	-	-
23	NP_218089.1	15	3	1	-	-
24	NP_218224.1	12	4	1	-	-
