## Supplementary material for "A vaccine for global eradication of TB - A novel conceptual framework and design of a potent peptide-based vaccine with universal coverage through advanced computational vaccinology": Supplementary table S5.xlsx

### Sheet: Sheet1
Immunoinformatics analysis for the prediction of CTL epitopes or MHC-I restricted T-cell epitopes
S.No	Protein accession number	CTL epitopes predicted	CTL epitopes selected	Antigenicity & toxicity prediction	Hydrophilicity prediction	Non-allergenicity analysis
1	YP_177694.1	34	16	3	2	2
2	NP_214801.1	8	2	2	1	-
3	NP_214965.1	12	5	4	2	1
4	YP_177727.1	35	15	4	1	-
5	YP_177778.1	39	14	3	1	1
6	NP_215768.1	7	3	1	1	-
7	YP_177817.1	26	13	5	2	2
8	YP_177828.1	44	17	4	-	-
9	NP_216402.1	22	12	1	1	-
10	NP_216442.1	13	4	1	1	1
11	NP_216489.1	10	4	-	-	-
12	NP_216892.1	11	6	1	1	1
13	NP_217034.1	29	14	2	2	-
14	NP_217389.1	16	7	4	1	1
15	YP_177998.1	33	16	6	3	1
16	YP_178017.1	24	11	3	-	-
17	NP_218321.1	16	7	2	-	-
18	YP_178022.1	22	5	2	-	-
19	NP_215700.1	15	7	2	2	1
20	NP_216407.1	8	4	1	1	-
21	NP_216422.1	7	6	1	1	1
22	NP_217023.1	12	5	3	1	1
23	NP_218089.1	11	5	-	-	-
24	NP_218224.1	15	9	3	1	1
