## Supplementary material for "A vaccine for global eradication of TB - A novel conceptual framework and design of a potent peptide-based vaccine with universal coverage through advanced computational vaccinology": Supplementary table S6.xlsx

### Sheet: Sheet1
Potential CTL epitopes with their respective MHC-I HLA alleles
S. No	Accession No	CTL epitopes
		start	end	epitope	MHC-I HLA allele
1	YP_177694.1	72	80	FQGGGPHAV	HLA-A*02:01, HLA-B*39:01, HLA-B*53:01, HLA-A*02:06, HLA-A*01:01
		210	218	LAMNDSGGY	HLA-A*01:01, HLA-A*26:01, HLA-B*15:01, HLA-B*53:01, HLA-B*44:03, HLA-B*35:01, HLA-A*30:02
2	NP_214965.1	124	132	RVSNEVNAY	HLA-A*01:01, HLA-A*26:01, HLA-B*15:01, HLA-B*53:01, HLA-B*44:03, HLA-B*35:01, HLA-B*57:01, HLA-A*02:01, HLA-A*30:02
3	YP_177778.1	365	373	SAAKGTGAY	HLA-A*01:01, HLA-A*26:01, HLA-B*15:01, HLA-B*44:03, HLA-B*53:01, HLA-B*35:01, HLA-B*57:01, HLA-A*30:02
4	YP_177817.1	457	465	NSATTSTGW	HLA-B*58:01, HLA-B*53:01, HLA-B*44:03, HLA-B*57:01, HLA-A*01:01
		564	572	HTGTNNSGY	HLA-A*01:01, HLA-A*26:01, HLA-B*44:03, HLA-B*35:01, HLA-A*02:01
5	NP_216442.1	99	107	RTADGINYR	HLA-B*53:01, HLA-B*44:03, HLA-B*57:01, HLA-A*31:01, HLA-A*68:01, HLA-A*02:01, HLA-A*01:01
6	NP_216892.1	93	101	RIADHKLKK	HLA-A*03:01, HLA-B*53:01, HLA-A*02:01, HLA-B*44:03, HLA-A*11:01, HLA-A*02:01
7	NP_217389.1	36	44	SPKPATSPA	HLA-B*07:02, HLA-B*53:01, HLA-B*35:01, HLA-A*01:01, HLA-A*26:01, HLA-B*44:03, HLA-B*35:01
8	YP_177998.1	398	406	RYGFKPTVI	HLA-A*24:02, HLA-B*53:01, HLA-B*07:02, HLA-B*44:03, HLA-A*01:01, HLA-A*26:01
9	NP_215700.1	308	316	LQPQIDAAY	HLA-B*15:01, HLA-B*44:03, HLA-B*53:01, HLA-B*35:01, HLA-A*01:01, HLA-A*26:01
10	NP_216422.1	4	12	KPAPSPAAA	HLA-B*53:01, HLA-A*02:01, HLA-B*07:02, HLA-A*01:01, HLA-A*02:01
11	NP_217023.1	70	78	HEASPTQQL	HLA-B*40:01, HLA-B*35:01, HLA-B*44:03, HLA-B*07:02, HLA-A*01:01, HLA-A*02:01
12	NP_218224.1	9	17	GTGTPTGDY	HLA-A*01:01, HLA-B*53:01, HLA-B*44:03, HLA-B*35:01, HLA-A*30:02, HLA-A*02:01
