## Supplementary material for "A vaccine for global eradication of TB - A novel conceptual framework and design of a potent peptide-based vaccine with universal coverage through advanced computational vaccinology": Supplementary table S7.xlsx

### Sheet: Sheet1
Immunoinformatics analysis for the prediction of HTL epitopes or MHC-II restricted T-cell epitopes
S.No	Protein accession number	HTL epitopes predicted	HTL epitopes selected	Antigenicity & toxicity prediction	Hydrophilicity prediction	Non-allergenicity analysis
1	YP_177694.1	21	13	3	-	-
2	NP_214801.1	13	9	8	-	-
3	NP_214965.1	3	-	-	-	-
4	YP_177727.1	34	27	9	-	-
5	YP_177778.1	46	39	36	-	-
6	NP_215768.1	7	5	2	-	-
7	YP_177817.1	40	32	21	-	-
8	YP_177828.1	30	25	16	-	-
9	NP_216402.1	21	18	14	2	2
10	NP_216442.1	1	1	-	-	-
11	NP_216489.1	13	10	9	-	-
12	NP_216892.1	31	25	17	-	-
13	NP_217034.1	3	2	2	-	-
14	NP_217389.1	27	23	21	-	-
15	YP_177998.1	32	27	25	1	1
16	YP_178017.1	4	4	4	-	-
17	NP_218321.1	24	18	14	2	2
18	YP_178022.1	18	15	14	-	-
19	NP_215700.1	7	7	4	-	-
20	NP_216407.1	15	12	10	-	-
21	NP_216422.1	1	1	1	-	-
22	NP_217023.1	10	10	10	1	-
23	NP_218089.1	11	11	6	-	-
24	NP_218224.1	16	12	4	-	-
