## Supplementary material for "A vaccine for global eradication of TB - A novel conceptual framework and design of a potent peptide-based vaccine with universal coverage through advanced computational vaccinology": Supplementary table S8.xlsx

### Sheet: Sheet1
Predicted HTL epitopes interacting with their MHC-II HLA alleles
S. No	Accession No	HTL epitopes
		start	end	epitope	MHC-II HLA allele
1	NP_216402.1	46	60	LPVEYLQVPSPSMGR	HLA-DRB1*01:01,HLA-DRB1*15:01,HLA-DRB1*03:01,HLA-DRB1*04:05,HLA-DRB1*07:01,HLA-DRB1*09:01
		47	61	PVEYLQVPSPSMGRD	HLA-DRB1*04:01, HLA-DRB1*01:01, HLA-DRB5*01:01, HLA-DRB1*11:01, HLA-DRB1*09:01
2	YP_177998.1	361	375	SNGLGAAAAAEGSTH	HLA-DQA1*04:01, HLA-DRB1*01:01, HLA-DRB3*02:02, HLA-DRB1*11:01, HLA-DRB5*01:01
3	NP_218321.1	49	63	LPVEYLQVPSPSMGR	HLA-DRB1*01:01,HLA-DRB1*15:01,HLA-DRB1*04:01,HLA-DRB1*04:05,HLA-DRB1*11:01,HLA-DRB1*13:02,HLA-DRB1*07:01,HLA-DRB1*08:02,HLA-DRB1*09:01
		50	64	PVEYLQVPSPSMGRD	HLA-DRB1*01:01,HLA-DRB1*15:01,HLA-DRB1*04:01,HLA-DRB1*04:05,HLA-DRB1*11:01,HLA-DRB1*13:02,HLA-DRB1*07:01,HLA-DRB1*08:02,HLA-DRB1*09:01
