## Supplementary material for "A vaccine for global eradication of TB - A novel conceptual framework and design of a potent peptide-based vaccine with universal coverage through advanced computational vaccinology": Supplementary table S9.xlsx

### Sheet: Sheet1
PADRE (P) + HTL Epitopes	Binding Energy	PADRE (P) + HTL Epitopes	Binding Energy	PADRE (P) + HTL Epitopes	Binding Energy	PADRE (P) + HTL Epitopes	Binding Energy		P+HTL+CTL EPITOPES	Binding Energy	P+HTL+CTL EPITOPES	Binding Energy	P+HTL+CTL EPITOPES	Binding Energy	P+HTL+CTL EPITOPES	Binding Energy	P+HTL+CTL EPITOPES	Binding Energy	P+HTL+CTL EPITOPES	Binding Energy	P+HTL+CTL EPITOPES	Binding Energy	P+HTL+CTL EPITOPES	Binding Energy	P+HTL+CTL EPITOPES	Binding Energy	P+HTL+CTL EPITOPES	Binding Energy	P+HTL+CTL EPITOPES	Binding Energy	P+HTL+CTL EPITOPES	Binding Energy	P+HTL+CTL EPITOPES	Binding Energy		P+HTL+CTL+B-CELL EPITOPES	Binding Energy	P+HTL+CTL+B-CELL EPITOPES	Binding Energy	P+HTL+CTL+B-CELL EPITOPES	Binding Energy	P+HTL+CTL+B-CELL EPITOPES	Binding Energy	P+HTL+CTL+B-CELL EPITOPES	Binding Energy	P+HTL+CTL+B-CELL EPITOPES	Binding Energy	P+HTL+CTL+B-CELL EPITOPES	Binding Energy
P+E15	-34.38	P+E17+E15	-43.67	P+E17+E15+E16	-51.31	P+E17+E15+E16+E18	-59.03		P+H+E1	-28.38	P+H+E7+E1	-52.25	P+H+E7+E10+E1	-55.47	P+H+E7+E10+E1+E2	-27.75	P+H+E7+E10+E1+E3+E2	-34.63	P+H+E7+E10+E1+E3+E6+E2	-42.54	P+H+E7+E10+E1+E3+E6+E12+E2	-42.54	P+H+E7+E10+E1+E3+E6+E12+E4+E2	-56.26	P+H+E7+E10+E1+E3+E6+E12+E4+E2+E5	-40.3	P+H+E7+E10+E1+E3+E6+E12+E4+E2+E13+E5	-43.22	P+H+E7+E10+E1+E3+E6+E12+E4+E2+E13+E8+E5	-45.39	P+H+E7+E10+E1+E3+E6+E12+E4+E2+E13+E8+E9+E5	-43.87	P+H+E7+E10+E1+E3+E6+E12+E4+E2+E13+E8+E9+E11+E5	-36.91		P+H+C+E20	-40.08	P+H+C+E22+E20	-33.11	P+H+C+E22+E24+E20	-46.15	P+H+C+E22+E24+E21+E20	-18.06	P+H+C+E22+E24+E21+E26+E20	-43.32	P+H+C+E22+E24+E21+E26+E25+E20	-43.66	P+H+C+E22+E24+E21+E26+E25+E27+E20	-18.06
P+E16	-34.23	P+E17+E16	-37.66	P+E17+E15+E18	-53.9	P+E17+E15+E16+E19	-65.79		P+H+E2	-27.19	P+H+E7+E2	-53.87	P+H+E7+E10+E2	-45.66	P+H+E7+E10+E1+E3	-30.68	P+H+E7+E10+E1+E3+E4	-37.34	P+H+E7+E10+E1+E3+E6+E4	-52.75	P+H+E7+E10+E1+E3+E6+E12+E4	-52.75	P+H+E7+E10+E1+E3+E6+E12+E4+E5	-38.14	P+H+E7+E10+E1+E3+E6+E12+E4+E2+E8	-48.52	P+H+E7+E10+E1+E3+E6+E12+E4+E2+E13+E8	-50.25	P+H+E7+E10+E1+E3+E6+E12+E4+E2+E13+E8+E9	-66.71	P+H+E7+E10+E1+E3+E6+E12+E4+E2+E13+E8+E9+E11	-45.31	P+H+E7+E10+E1+E3+E6+E12+E4+E2+E13+E8+E9+E11+E14	-41.79		P+H+C+E21	-41.16	P+H+C+E22+E21	-38.35	P+H+C+E22+E24+E21	-49.23	P+H+C+E22+E24+E21+E23	-24.76	P+H+C+E22+E24+E21+E26+E23	-39.84	P+H+C+E22+E24+E21+E26+E25+E23	-48.88	P+H+C+E22+E24+E21+E26+E25+E27+E23	-42.29
P+E17	-48.95	P+E17+E18	-38.46	P+E17+E15+E19	-49.1				P+H+E3	-27.82	P+H+E7+E3	-56.92	P+H+E7+E10+E3	-50.85	P+H+E7+E10+E1+E4	-18.88	P+H+E7+E10+E1+E3+E5	-34.71	P+H+E7+E10+E1+E3+E6+E5	-49.58	P+H+E7+E10+E1+E3+E6+E12+E5	-46.5	P+H+E7+E10+E1+E3+E6+E12+E4+E8	-42.96	P+H+E7+E10+E1+E3+E6+E12+E4+E2+E9	-48.94	P+H+E7+E10+E1+E3+E6+E12+E4+E2+E13+E9	-49.12	P+H+E7+E10+E1+E3+E6+E12+E4+E2+E13+E8+E11	-47.35	P+H+E7+E10+E1+E3+E6+E12+E4+E2+E13+E8+E9+E14	-41.4				P+H+C+E22	-54.68	P+H+C+E22+E23	-41.94	P+H+C+E22+E24+E23	-43.14	P+H+C+E22+E24+E21+E25	-24.35	P+H+C+E22+E24+E21+E26+E25	-44.64	P+H+C+E22+E24+E21+E26+E25+E27	-52.02
P+E18	-34.69	P+E17+E19	-30.23						P+H+E4	-25.41	P+H+E7+E4	-46.39	P+H+E7+E10+E4	-42.6	P+H+E7+E10+E1+E5	-24.99	P+H+E7+E10+E1+E3+E6	-48.33	P+H+E7+E10+E1+E3+E6+E8	-46.68	P+H+E7+E10+E1+E3+E6+E12+E8	-45.56	P+H+E7+E10+E1+E3+E6+E12+E4+E9	-42.47	P+H+E7+E10+E1+E3+E6+E12+E4+E2+E11	-45.65	P+H+E7+E10+E1+E3+E6+E12+E4+E2+E13+E11	-49.67	P+H+E7+E10+E1+E3+E6+E12+E4+E2+E13+E8+E14	-47.14						P+H+C+E23	-38.44	P+H+C+E22+E24	-49.92	P+H+C+E22+E24+E25	-44.64	P+H+C+E22+E24+E21+E26	-25.38	P+H+C+E22+E24+E21+E26+E27	-43.21
P+E19	-28.48								P+H+E5	-16.89	P+H+E7+E5	-46.81	P+H+E7+E10+E5	-47.67	P+H+E7+E10+E1+E6	-29.64	P+H+E7+E10+E1+E3+E8	-33.53	P+H+E7+E10+E1+E3+E6+E9	-49.61	P+H+E7+E10+E1+E3+E6+E12+E9	-49.61	P+H+E7+E10+E1+E3+E6+E12+E4+E11	-46.47	P+H+E7+E10+E1+E3+E6+E12+E4+E2+E13	-49.61	P+H+E7+E10+E1+E3+E6+E12+E4+E2+E13+E14	-43.84								P+H+C+E24	-43.09	P+H+C+E22+E25	-37.97	P+H+C+E22+E24+E26	-46.16	P+H+C+E22+E24+E21+E27	-23.58
									P+H+E6	-17.24	P+H+E7+E6	-44.98	P+H+E7+E10+E6	-41.76	P+H+E7+E10+E1+E8	-26.68	P+H+E7+E10+E1+E3+E9	-41.48	P+H+E7+E10+E1+E3+E6+E11	-49.58	P+H+E7+E10+E1+E3+E6+E12+E11	-49.58	P+H+E7+E10+E1+E3+E6+E12+E4+E13	-41.53	P+H+E7+E10+E1+E3+E6+E12+E4+E2+E14	-48.38										P+H+C+E25	-42.39	P+H+C+E22+E26	-48.91	P+H+C+E22+E24+E27	-48.19
									P+H+E7	-34.32	P+H+E7+E8	-51.78	P+H+E7+E10+E8	-41.33	P+H+E7+E10+E1+E9	-27.57	P+H+E7+E10+E1+E3+E11	-45.16	P+H+E7+E10+E1+E3+E6+E12	-53.36	P+H+E7+E10+E1+E3+E6+E12+E13	-42.03	P+H+E7+E10+E1+E3+E6+E12+E4+E14	-41.07												P+H+C+E26	-52.5	P+H+C+E22+E27	-45.83
									P+H+E8	-20.83	P+H+E7+E9	-49.93	P+H+E7+E10+E9	-49.29	P+H+E7+E10+E1+E11	-24.18	P+H+E7+E10+E1+E3+E12	-41.42	P+H+E7+E10+E1+E3+E6+E13	-42.03	P+H+E7+E10+E1+E3+E6+E12+E14	-45.06														P+H+C+E27	-50.78
									P+H+E9	-22.51	P+H+E7+E10	-62.57	P+H+E7+E10+E11	-48.14	P+H+E7+E10+E1+E12	-23.92	P+H+E7+E10+E1+E3+E13	-32.07	P+H+E7+E10+E1+E3+E6+E14	-45.06
									P+H+E10	-29.46	P+H+E7+E11	-46.28	P+H+E7+E10+E12	-48.53	P+H+E7+E10+E1+E13	-30.19	P+H+E7+E10+E1+E3+E14	-29.14
									P+H+E11	-27.75	P+H+E7+E12	-55.59	P+H+E7+E10+E13	-46.67	P+H+E7+E10+E1+E14	-20.88
									P+H+E12	-31.02	P+H+E7+E13	-50.43	P+H+E7+E10+E14	-47.25
									P+H+E13	-25.6	P+H+E7+E14	-46.16
									P+H+E14	-21.26
P+E17+E15+E16+E19+E18 (P+H/HTL EPITOPES)									P+H+E7+E10+E1+E3+E6+E12+E4+E2+E13+E8+E9+E11+E14+E5 (P+H/HTL+C/CTL EPITOPES)																											P+H+C+E22+E24+E21+E26+E25+E27+E23+E20
P+E17+E15+E16+E19+E18+E7+E10+E1+E3+E6+E12+E4+E2+E13+E8+E9+E11+E14+E5+E22+E24+E21+E26+E25+E27+E23+E20
